# Ancestral genome reconstruction enhances transposable element annotation by identifying degenerate integrants

**DOI:** 10.1101/2023.04.30.537485

**Authors:** Wayo Matsushima, Evarist Planet, Didier Trono

## Abstract

Growing evidence indicates that transposable elements (TEs) play important roles in evolution by providing genomes with coding and non-coding elements. Identification of TE-derived functional elements, however, has relied on TE annotations in individual species, which limits its scope to relatively intact TE sequences and misses elements derived from evolutionarily old TEs. Here, we report a novel approach to uncover previously unannotated degenerate TEs (degTEs) by probing multiple ancestral genomes reconstructed from hundreds of species. We applied this method to the human genome and discovered 1,452,810 degTEs, representing a 10.8% increase over the most recent human TE coverage. Further, we discovered that degTEs contribute to various *cis*-regulatory elements as well as transcription factor binding sites, including those of a known TE-controlling family, the KRAB zinc-finger proteins. We also report unannotated chimeric transcripts between degTEs and human genes expressed in embryos. This study provides a novel methodology and a freely available resource that will facilitate the investigation of TE co-option events on a full scale.
