## Supplementary table 2 for "Ancestral genome reconstruction enhances transposable element annotation by identifying degenerate integrants"

id	tf	degte_tfbs	total_tfbs
ENCFF003AMQ	TIGD3	681	3990
ENCFF004BLZ	ZNF827	917	6812
ENCFF004LNW	SATB2	785	5750
ENCFF004QJZ	GMEB1	2185	15358
ENCFF009LDQ	ZIK1	1157	8596
ENCFF011OPT	ZBTB26	1549	11505
ENCFF014RJF	THAP4	607	6236
ENCFF015STD	DZIP1	926	7348
ENCFF016EAV	ZNF790	1081	7260
ENCFF019SZJ	GPBP1L1	3	14
ENCFF021YBN	ZBED4	1751	12173
ENCFF022QCK	HNF1B	3846	20872
ENCFF023EDF	CREM	63	1862
ENCFF024LQZ	ZNF737	512	3549
ENCFF026PPP	AFF4	676	4884
ENCFF042QSE	NR2C2	3191	18092
ENCFF042SUM	ZNF766	1352	9428
ENCFF044VTI	RORA	219	1232
ENCFF044XYZ	ZXDC	945	7076
ENCFF047FJP	ZNF589	1064	7829
ENCFF048GXO	MYNN	579	4436
ENCFF048HNT	AHDC1	2698	13775
ENCFF049BWK	E2F1	1092	9297
ENCFF049ISU	ZC3H8	1126	6275
ENCFF049NAU	GRHL1	3	27
ENCFF050KYT	ZNF512B	1130	6105
ENCFF060MHX	ZNF865	2222	12926
ENCFF061FQH	ZNF234	492	4521
ENCFF061ZIT	NFYC	1093	10603
ENCFF062UNZ	HSF2	664	4428
ENCFF069QZX	SIX1	1381	9193
ENCFF069YFV	NFAT5	788	7760
ENCFF070XVL	SOX5	3911	24992
ENCFF073UWB	KLF9	831	5776
ENCFF076ESL	HIVEP1	2058	12934
ENCFF078ATH	ZNF778	457	3372
ENCFF080TIX	RBAK	536	3224
ENCFF081USG	FOXA1	2990	21209
ENCFF085ZKR	ISX	412	3818
ENCFF089XCL	RELA	586	5344
ENCFF102ZUM	THRB	1756	9612
ENCFF108LBD	SMAD7	3555	17781
ENCFF108PPK	ZNF510	1231	6691
ENCFF114SGL	TOPORS	1530	8514
ENCFF115ENN	ZNF576	600	4194
ENCFF119UOZ	ZNF232	1643	12045
ENCFF120BVS	ZNF221	2577	12897
ENCFF124UUN	KLF12	1513	10946
ENCFF125ABN	NR2F1	1439	9214
ENCFF127ZZG	NFIB	286	1659
ENCFF128AZO	TEAD1	3426	21378
ENCFF130OKL	ZNF217	3496	19098
ENCFF130ZHU	ZNF557	813	6619
ENCFF131BRD	NR2F6	3736	25161
ENCFF131VCS	ARID3A	5505	29727
ENCFF132AJP	MLX	1591	11009
ENCFF135VAJ	ZNF33B	1146	7856
ENCFF136IUY	LIN54	3666	22028
ENCFF137QEJ	ZSCAN21	2148	14713
ENCFF139FEW	ZFHX3	976	5937
ENCFF139XIZ	FUBP1	472	3073
ENCFF141IMM	IRF9	2072	13212
ENCFF141UZG	ZNF543	2043	10885
ENCFF142CUN	ZNF496	22	162
ENCFF143QCD	ZNF749	1198	8681
ENCFF148RPN	ZBTB24	162	1189
ENCFF149QHA	ZBTB3	1037	5286
ENCFF154DSR	ZSCAN5A	1302	8551
ENCFF155NXO	ZNF704	1314	8036
ENCFF156UNQ	HMG20A	2585	14593
ENCFF157SUO	ZBTB43	1774	12296
ENCFF160ECR	ZNF629	1832	9258
ENCFF162UZN	ADNP	369	2141
ENCFF162YBD	PROX1	3407	16232
ENCFF163LGN	FOXP4	3409	21686
ENCFF164JZB	RFX3	425	4466
ENCFF165EYN	HBP1	1492	11578
ENCFF166QJY	NFYA	1372	13143
ENCFF170GIQ	ZNF652	1621	9703
ENCFF174JHS	PATZ1	4229	33513
ENCFF176ATR	ZNF644	2310	13168
ENCFF179LFO	SNAI1	1209	6812
ENCFF180HKK	MBD1	1571	9820
ENCFF180WMP	ZBTB37	914	5048
ENCFF186RPU	ZNF225	1372	9863
ENCFF189PKJ	ZNF883	1971	12123
ENCFF190LEQ	GZF1	1051	6551
ENCFF194QYM	KLF16	182	1845
ENCFF195YPT	ZBED5	382	4018
ENCFF196KRF	TBP	204	2283
ENCFF206KPV	SMAD3	2127	13596
ENCFF209MHH	CERS6	182	2188
ENCFF215FJJ	ZNF841	382	3087
ENCFF215GPK	ELF1	2163	17145
ENCFF215UIS	ZNF660	160	1281
ENCFF216ISR	NR1H2	422	4044
ENCFF216JWP	ZNF710	2562	14551
ENCFF216KLB	ZFP91	5207	25419
ENCFF216VXG	ZNF580	2288	15175
ENCFF217STG	EEA1	867	7617
ENCFF217XUD	GABPB1	4180	31237
ENCFF224RFJ	ZFP62	90	1225
ENCFF226FPR	ZHX2	582	5159
ENCFF227RXB	TRIM24	422	2326
ENCFF229WDE	ZMYM4	4197	24802
ENCFF230KZH	ZNF775	651	3514
ENCFF230YBC	ZNF3	641	3417
ENCFF233BHX	NRL	2302	14578
ENCFF233OIC	ZNF512	726	3620
ENCFF233ZOX	ZNF292	2943	14789
ENCFF236CPT	ZNF367	334	3947
ENCFF237AST	ZNF33A	610	3414
ENCFF239IMY	MYC	3283	24248
ENCFF241LPZ	CBX2	376	3406
ENCFF243JXS	SMAD1	1411	8098
ENCFF245XOL	E2F4	1749	17466
ENCFF249NCB	PREB	177	2153
ENCFF249WHV	ZNF571	600	4661
ENCFF252VSV	ZNF511	1861	11566
ENCFF254ZDA	MAX	7108	42936
ENCFF255QEY	ZNF616	856	7286
ENCFF257BGF	KLF16	2917	20542
ENCFF257CCO	NFYB	984	10556
ENCFF258MNE	ARID4A	4318	28574
ENCFF259PTV	ZNF570	334	2399
ENCFF259UJN	ZNF549	239	1994
ENCFF260FYO	CEBPA	4750	29761
ENCFF260XMT	ZBTB33	2986	20334
ENCFF261NJZ	ZNF460	390	2617
ENCFF262CSX	ZNF713	609	4574
ENCFF264GAF	HLF	5840	31713
ENCFF265QIF	ZNF670	1734	9660
ENCFF267ADR	RERE	1163	8682
ENCFF270ONC	GLYR1	2239	15665
ENCFF272IPH	ZNF337	1133	5563
ENCFF278CIM	TSC22D2	1156	8802
ENCFF287FTG	ZFAT	338	2902
ENCFF288BSV	TERF1	295	2756
ENCFF288NCG	ZKSCAN8	1863	10624
ENCFF290IVM	KLF6	1697	12913
ENCFF290UUF	ZNF30	531	3840
ENCFF291LHW	ZFY	3887	28113
ENCFF294DQQ	ZNF160	1147	9283
ENCFF296WYX	ZNF691	2201	13270
ENCFF300AER	ZNF17	237	1457
ENCFF302AZX	MYPOP	2646	15921
ENCFF305WWR	HMGXB4	3759	21864
ENCFF306ZFX	NFE2	323	2339
ENCFF308RXD	ISL2	2844	18984
ENCFF310IWF	ZNF564	1661	10674
ENCFF310TQK	BHLHA15	848	5447
ENCFF313BSI	ZNF18	1611	9187
ENCFF316WFA	SRF	1502	9589
ENCFF321MKV	ZNF10	69	627
ENCFF321MWB	ZNF235	1057	7675
ENCFF322IPP	ZNF879	827	5395
ENCFF322IVF	ZNF501	4236	19563
ENCFF324LRE	ZNF786	1182	6671
ENCFF328SRN	RXRA	3300	23306
ENCFF330OKC	CSRNP1	1925	11790
ENCFF330SXS	ZFP1	1245	7487
ENCFF331BSI	FOXO1	2404	18312
ENCFF332MPQ	ZNF839	887	6298
ENCFF333SWC	SP1	1113	13800
ENCFF338YFQ	SOX18	815	5123
ENCFF339GYF	ZGPAT	4033	26734
ENCFF339ZPY	SMAD9	501	3977
ENCFF340TNC	ZNF556	2253	12914
ENCFF340VOQ	TFDP2	1916	17882
ENCFF341OLL	MAZ	3071	19506
ENCFF342ETP	SP110	410	3272
ENCFF344SWO	POGK	2510	16189
ENCFF347UBA	SP5	2179	18470
ENCFF348EDE	NRF1	659	7479
ENCFF349HIP	ATF3	1311	11352
ENCFF351COM	MYRF	530	4689
ENCFF353STA	ZNF431	1236	9173
ENCFF355HRT	TEAD4	1829	14896
ENCFF358INM	TFE3	2287	16119
ENCFF361PBY	ZNF362	2035	11664
ENCFF368IYV	IRF1	366	3347
ENCFF370XOM	STAT5B	328	3926
ENCFF371EUY	ZNF709	1841	12269
ENCFF371LUB	IKZF5	3096	20338
ENCFF372DFI	MXD3	1640	14374
ENCFF372PXU	E2F2	515	5812
ENCFF373KUZ	ZNF101	405	2881
ENCFF373SRR	TFDP1	1968	19089
ENCFF374HXP	ZBTB4	1826	8869
ENCFF376CUV	KDM6A	1480	8677
ENCFF378GRS	GMEB2	346	4984
ENCFF383BYS	JUND	1261	8873
ENCFF384TZN	ZBTB25	1912	13518
ENCFF385DPO	HOXA5	2083	14408
ENCFF388IZF	ZNF484	190	1910
ENCFF389YCG	ZNF138	805	7261
ENCFF391XMO	ZNF562	144	1485
ENCFF396ZSB	ZNF776	1392	10712
ENCFF397CAM	ZNF850	462	2894
ENCFF398TIE	TGIF2	2055	14705
ENCFF399YOO	ELK1	1001	7546
ENCFF404IUH	ZNF264	1817	11446
ENCFF405YXO	ZNF180	206	2268
ENCFF407WPM	MEF2D	2619	14124
ENCFF408CTC	ZFP82	1210	7235
ENCFF409BJK	ZNF414	1989	10007
ENCFF409PJJ	ZNF12	1527	10968
ENCFF409YKQ	GATA2	2066	12582
ENCFF411GOS	AKNA	314	3028
ENCFF413OMR	ZNF280D	1951	9461
ENCFF413UQM	HNF4G	1810	10645
ENCFF414GKA	ZNF550	530	3963
ENCFF415YWK	ZNF343	1564	8629
ENCFF417DUY	ZNF513	196	2323
ENCFF417HLM	ONECUT2	919	6885
ENCFF417LFH	MTERF4	1480	10004
ENCFF421QJP	ZBTB8A	520	2971
ENCFF422TZK	BCL6	3852	26169
ENCFF424FZS	BCL3	1934	12588
ENCFF425JPL	ZNF354B	619	4670
ENCFF428HNJ	ZNF280B	1741	11886
ENCFF428ZPS	ZBTB14	704	8458
ENCFF431BYW	ARNT2	2239	15625
ENCFF435AEQ	NKX3-1	1303	9631
ENCFF437PVG	SALL2	1881	13427
ENCFF437XMN	ZNF780A	686	4786
ENCFF438MZI	ZHX3	515	5624
ENCFF442AHG	ZNF527	1148	7560
ENCFF442JPI	USF1	2522	19217
ENCFF442ZRY	ZNF383	651	3387
ENCFF445CZX	CHCHD3	686	5974
ENCFF445FCL	HINFP	1506	10345
ENCFF447BWR	ZNF407	2375	14684
ENCFF447RUZ	ZNF296	676	4812
ENCFF450BWT	ZNF674	494	3833
ENCFF451IBG	ZNF567	1167	7308
ENCFF451VTH	ZNF276	1203	7695
ENCFF453UVV	LCOR	3507	24554
ENCFF453YPR	SOX13	4385	30163
ENCFF455PZT	BAZ2A	2145	11506
ENCFF456EDK	CENPBD1	288	1852
ENCFF458AZS	USF2	1163	6764
ENCFF458IBK	ZBTB44	409	4588
ENCFF460DRP	ZSCAN25	2362	13633
ENCFF462RVE	ZNF782	1291	8921
ENCFF464WKR	ZNF597	59	1145
ENCFF467WXB	SP140L	775	4554
ENCFF468WZL	ZNF530	161	1494
ENCFF472DLA	XBP1	348	3239
ENCFF475HLY	TEF	690	5705
ENCFF477OUI	ARID5B	5329	35136
ENCFF480YAW	SP2	903	9534
ENCFF482BEV	ATF5	663	4027
ENCFF482JEG	NFATC3	693	5026
ENCFF482QHM	ZBTB39	1052	6285
ENCFF482XKY	ZNF781	1402	8640
ENCFF486MHG	PRDM15	1263	9144
ENCFF486PIE	ZNF333	1138	8325
ENCFF488DML	ELF4	1210	5709
ENCFF489SJO	NFIL3	3647	24446
ENCFF492BXK	ARID4B	5206	35155
ENCFF492FGH	MTERF2	1018	6224
ENCFF493IPT	ETV6	843	8095
ENCFF494FXL	KLF13	520	4198
ENCFF496HIK	ZNF646	1222	7219
ENCFF497RWP	ZNF707	636	3692
ENCFF497SIC	FOSL1	780	5591
ENCFF501HSY	ZNF75D	214	1839
ENCFF502QZR	MTF1	372	3551
ENCFF502SCY	CC2D1A	412	3048
ENCFF503IOR	TRAFD1	649	3651
ENCFF503UTF	ZNF563	1988	14699
ENCFF505AEY	ZSCAN20	864	8117
ENCFF510SAT	NR5A1	2779	15770
ENCFF512OAX	HMG20B	1214	9014
ENCFF514IUU	ZNF770	2025	12555
ENCFF514SEQ	NR3C1	26	536
ENCFF518ZKO	ZNF350	3188	16279
ENCFF519GKM	ATF4	2257	15016
ENCFF519NHL	ZFP90	1841	11858
ENCFF522LHU	ATF2	2310	16279
ENCFF524CCS	ZNF382	25	133
ENCFF529NGU	HMGXB4	3141	21707
ENCFF535BYF	ZNF577	161	1582
ENCFF543CJD	ZNF48	3317	24559
ENCFF544WSX	DBP	426	4180
ENCFF546OSE	MEIS1	2038	10739
ENCFF548ZQR	FOXJ3	2160	11435
ENCFF550VES	ZNF574	3373	24733
ENCFF551WCN	NACC2	1967	11519
ENCFF554KYQ	SNAPC5	696	5056
ENCFF560NWT	ZSCAN30	624	3561
ENCFF561XGT	NFIA	2994	18500
ENCFF581GZR	ZNF687	8141	47259
ENCFF585SZT	ATAD3A	153	1634
ENCFF588WBI	ARNTL	2232	13382
ENCFF592DOR	ZBTB20	2048	12046
ENCFF594DAV	ZSCAN12	522	5573
ENCFF594JNI	ZUFSP	57	356
ENCFF598CBU	DMTF1	394	2484
ENCFF601MBD	FOXA3	4353	29707
ENCFF603PUS	EGR1	3786	28570
ENCFF604THW	ZNF121	1393	8725
ENCFF605GXY	FOXK1	2302	17884
ENCFF606UCO	LCORL	4278	21301
ENCFF612MQA	ZNF260	131	1105
ENCFF616FXO	ZNF483	1974	10058
ENCFF618JPG	ZNF615	618	4099
ENCFF618NTX	ZNF800	2129	13622
ENCFF621IOC	ZNF83	664	5659
ENCFF622FUC	ZNF503	1785	11903
ENCFF623DVC	ZNF331	3024	22144
ENCFF623HZY	ZNF558	1420	8808
ENCFF624JML	ZNF146	571	4136
ENCFF624TVT	ZNF44	1073	6819
ENCFF624UXU	ZHX1	1382	10570
ENCFF625DDW	ZNF878	1656	9320
ENCFF625WYP	RREB1	2588	15236
ENCFF627DNU	ZNF20	499	2917
ENCFF632APE	SMAD4	4118	30424
ENCFF632NSF	ZNF430	2512	14097
ENCFF632PBR	SKIL	1657	10934
ENCFF636SGK	JUN	1376	8349
ENCFF639APT	ARHGAP35	986	8284
ENCFF640TCA	ZMYM3	2647	12549
ENCFF642BLI	HIC2	2229	12022
ENCFF643LFY	SIX4	1201	9712
ENCFF643XUN	FBXL19	1428	10244
ENCFF645BZY	ZNF784	1688	9195
ENCFF645QRU	TFAP4	4828	35346
ENCFF645VCZ	ZNF446	881	7872
ENCFF647CDO	BRF2	1103	7616
ENCFF647OBG	MEIS2	2001	15723
ENCFF647UPG	ZSCAN29	1923	8999
ENCFF647VJL	HOXD1	1196	10903
ENCFF651OAU	TCF12	1288	8970
ENCFF652FKO	GABPA	2465	17041
ENCFF656PGC	FOXA2	4181	26375
ENCFF659FLZ	GATAD2B	2103	11304
ENCFF659PQJ	DDIT3	169	1389
ENCFF660KDQ	ATF6	591	3633
ENCFF663KMO	ZNF788	2942	17964
ENCFF663PTR	KLF15	539	5543
ENCFF664UGR	CTCF	7332	47112
ENCFF666ISN	PRDM4	211	2320
ENCFF667FDX	TIGD6	1510	10245
ENCFF667MEL	ZNF609	2698	15676
ENCFF668GIP	PRDM10	1832	11800
ENCFF669MLA	ZKSCAN5	551	3601
ENCFF669TCB	ZNF7	579	3881
ENCFF670KBU	TSC22D1	576	4239
ENCFF672RKS	PBX3	282	3660
ENCFF672ZEZ	ZNF747	1852	11230
ENCFF678IWM	ZNF678	835	6072
ENCFF680JFD	TEAD2	247	2864
ENCFF683CTP	ZNF124	1666	10900
ENCFF683OFC	ATF1	1437	8454
ENCFF684UHQ	HMGXB3	1632	10937
ENCFF685UPN	ZBTB34	1479	8627
ENCFF687TJX	NFKB2	2482	16544
ENCFF688UTO	HOXA9	737	5829
ENCFF689CDE	MZF1	426	3279
ENCFF696QTC	ZBTB42	1050	6678
ENCFF697NJT	ETS1	488	3852
ENCFF698ITQ	ZNF143	1419	10000
ENCFF700DMQ	ESRRA	2071	12366
ENCFF700GPU	PBX2	574	4480
ENCFF701NLW	HOXA7	232	1648
ENCFF702UDA	ZNF468	472	4015
ENCFF703APN	ZNF490	456	2633
ENCFF703IGQ	REL	982	6362
ENCFF703JHN	ETV4	1563	12395
ENCFF704BPD	HNF4A	5182	29355
ENCFF706SJT	ZNF25	798	5225
ENCFF707SJC	DLX6	1965	12687
ENCFF708BNQ	ZNF256	708	5812
ENCFF708ZFL	ZNF219	4759	29120
ENCFF712HHN	ETV5	3151	23337
ENCFF720DYW	ZNF318	864	5926
ENCFF723WCO	THAP8	563	4801
ENCFF725ZBA	ZBTB7B	3041	20173
ENCFF726SWQ	TCF7L2	3659	22907
ENCFF731RBX	ZNF329	936	8123
ENCFF737MXG	THRA	2813	19284
ENCFF741QVY	ZNF614	2498	15654
ENCFF743AUT	ZFP37	984	7294
ENCFF743CDY	ZMYM2	1529	7634
ENCFF745JFN	GLMP	112	781
ENCFF748IDH	PAX8	818	5516
ENCFF748KIJ	ZNF432	131	903
ENCFF748SGP	MLLT10	91	971
ENCFF750QHT	ZNF792	2268	15273
ENCFF751MTJ	MBD1	1402	6862
ENCFF753CVD	ZNF526	457	4649
ENCFF753OCA	HOXA3	3724	27469
ENCFF754CRG	SNAPC4	1352	7445
ENCFF754OSO	ZNF607	2119	13417
ENCFF760HXD	KLF11	1180	7981
ENCFF762NCU	RBPJ	3066	20200
ENCFF767MSS	HNF1A	2550	16012
ENCFF767ZRB	CREB3	736	5766
ENCFF772BAU	ZNF224	1261	7474
ENCFF772SCR	FOSL2	4761	31659
ENCFF774KWE	MGA	4887	24075
ENCFF776STO	ZNF275	1331	8758
ENCFF778FIE	ZNF608	1332	9175
ENCFF779CUH	SFPQ	2427	12070
ENCFF780JMA	E2F8	3311	19208
ENCFF780JTP	MLXIP	423	4394
ENCFF784ICI	IRX3	866	7179
ENCFF791UUM	ZZZ3	853	6815
ENCFF795VJZ	ZNF569	472	2512
ENCFF798IVN	HOXA10	2233	13626
ENCFF800VNW	ZFP14	250	1958
ENCFF802DLC	ZNF548	1541	9772
ENCFF802VTG	GLI4	1098	7515
ENCFF804WYO	POU2F1	4720	26445
ENCFF807WYN	RCOR2	1950	9927
ENCFF809NBM	ZNF181	1197	9253
ENCFF810LSF	UBTF	3817	26976
ENCFF810TWJ	ZSCAN31	2481	14432
ENCFF811LFF	FOXQ1	1074	7072
ENCFF815JML	ZNF746	1668	10892
ENCFF815SBJ	DRAP1	2311	18693
ENCFF819NNH	ZBTB21	941	6653
ENCFF823WVL	ZNF274	2068	13312
ENCFF825GVH	ZBTB10	1207	9131
ENCFF825ROC	ZFP64	817	6012
ENCFF825WJM	ZNF547	2219	12999
ENCFF825YKV	PPARG	2626	16578
ENCFF827LSX	EP300	1765	11762
ENCFF827VMW	IRF5	1186	8452
ENCFF831IHT	ZNF761	1781	8996
ENCFF831MUI	MIXL1	2850	17606
ENCFF835WKW	MXD1	1932	14710
ENCFF836QUB	HHEX	779	5112
ENCFF837BSM	ZNF485	1013	7137
ENCFF841BQO	ZNF34	1145	5823
ENCFF841YHN	ZNF572	1367	8332
ENCFF849LSO	TP53	662	5417
ENCFF850FVG	RXRB	4204	26841
ENCFF853YIS	ZFP41	664	4925
ENCFF854DNO	ZNF230	1813	10215
ENCFF854KWX	ZNF740	1012	9056
ENCFF854ZPK	KIAA2018	428	2701
ENCFF856AHX	ZNF605	3198	15744
ENCFF856QFA	ZBTB2	925	9685
ENCFF857BXY	CREBL2	541	5095
ENCFF858SAF	THAP9	2405	13764
ENCFF861MUF	STAT6	1145	5968
ENCFF862WTX	SRY	1698	12290
ENCFF863JMY	SOX6	5601	29353
ENCFF865WCB	ZNF317	2383	13395
ENCFF868DTR	ZNF142	1460	10689
ENCFF868LEZ	AHR	1154	9440
ENCFF869BHB	SALL1	6114	37080
ENCFF874HXM	ZNF772	2536	15153
ENCFF878TPY	ZNF251	310	2528
ENCFF879KUL	ZNF720	159	1571
ENCFF885VKD	ATF4	457	3224
ENCFF889SYG	THAP11	3491	24152
ENCFF890ZHY	ELK4	136	2281
ENCFF896EHN	ZMAT5	86	582
ENCFF898ZHK	ZNF619	1422	8503
ENCFF902EKZ	TCF3	409	4368
ENCFF902MPB	ZNF546	1335	7487
ENCFF903IZG	ZNF891	2083	13295
ENCFF904DOZ	MYBL2	2161	15957
ENCFF904LYG	ZSCAN22	682	4016
ENCFF906SCU	ZBTB49	315	3039
ENCFF906WDG	ZNF773	406	6032
ENCFF909XQR	RARG	486	2439
ENCFF918TGZ	LBX2	642	6015
ENCFF919ZSN	ONECUT1	3277	19026
ENCFF920PLY	ZNF777	1985	16254
ENCFF921XWH	ZFYVE20	313	3847
ENCFF924VAH	ZNF441	1690	12451
ENCFF926EBU	ZNF697	1517	11664
ENCFF926UHP	RNF219	588	3144
ENCFF927JRS	ZNF263	3141	19258
ENCFF927LFN	ZBTB40	1963	12899
ENCFF929XBL	CEBPD	1636	11995
ENCFF930FAL	ZBTB46	644	3649
ENCFF938KVY	SP4	2422	17040
ENCFF938PFW	MEF2A	864	5550
ENCFF941FSJ	ZNF639	989	9353
ENCFF942JZO	FOXC1	2220	13150
ENCFF944IDN	MAFG	364	2458
ENCFF946LHJ	TBX2	4787	25299
ENCFF948XVV	IKZF4	1019	7652
ENCFF950HXZ	BATF2	758	6080
ENCFF951CCL	CBFB	1535	12734
ENCFF951QPJ	CEBPG	3470	23171
ENCFF953FNE	FUBP3	846	5715
ENCFF954EXR	PITX1	3147	18160
ENCFF955LND	GPN1	154	2250
ENCFF955MFB	CREB1	2640	14587
ENCFF958FYM	MNX1	4071	24907
ENCFF962IDD	LRRFIP1	136	1466
ENCFF962KEA	PAXIP1	5230	28566
ENCFF963QEL	ZNF552	762	6752
ENCFF964FPZ	ZNF281	1860	16050
ENCFF969GJH	CSRNP2	12	69
ENCFF974SGQ	HOMEZ	2550	16406
ENCFF975YZR	ZNF672	355	2577
ENCFF976LBY	MAF1	630	6226
ENCFF977OYG	E2F5	395	6664
ENCFF978GOF	ZNF205	1935	12863
ENCFF986ZVU	THAP7	1369	8334
ENCFF991QJO	ZNF724P	1263	9303
ENCFF991XSG	PLSCR1	259	1674
ENCFF992KZC	IRF2	2937	20747
ENCFF994VNA	ZNF816	1452	7963
ENCFF996LQH	NR0B2	1121	10172
ENCFF996NWM	ZNF253	679	5771
ENCFF999HNJ	GFI1	2638	14705
ENCFF999NWQ	ZSCAN9	2059	13148
